# epialleleR: an R/Bioconductor package for sensitive allele-specific methylation analysis in NGS data

**DOI:** 10.1101/2022.06.30.498213

**Authors:** Oleksii Nikolaienko, Per Eystein Lønning, Stian Knappskog

## Abstract

Low-level mosaic methylation of the *BRCA1* gene promoter occurs in 5–8% of healthy individuals and is associated with a significantly elevated risk of breast and ovarian cancer. Similar events may also affect other tumour suppressor genes, potentially being a significant contributor to cancer burden. While this opens a new area for translational research, detection of low-level mosaic epigenetic events requires highly sensitive and robust methodology for methylation analysis. We here present epialleleR, a computational framework for sensitive detection, quantification and visualisation of mosaic epimutations in methylation sequencing data. Analysing simulated and real data sets, we provide in-depth assessments of epialleleR performance, and show that linkage to epihaplotype data is necessary to detect low-level methylation events. The epialleleR is freely available at https://github.com/BBCG/epialleleR and https://bioconductor.org/packages/epialleleR/ as an open source R/Bioconductor package.
