## Supplementary Table 1 for "epialleleR: an R/Bioconductor package for sensitive allele-specific methylation analysis in NGS data"

### Sheet: stats
sequencing error rate	method	CHH						CHG						CpG
		reported		not covered	mean coverage	beta values		reported		not covered	mean coverage	beta values		reported		not covered	mean coverage	beta values
		valid context	invalid context			mean	variance	valid context	invalid context			mean	variance	valid context	invalid context			is 0.5	is not 0.5	mean	variance
0	dragen	19154385	0	56187	203.684	0.0025006	1.28034e-05	6573937	0	19963	203.803	0.00249992	1.27313e-05	2200279	0	10961	203.252	2189866	10413	0.499997	5.9574e-07
	bismark	19154371	0	56201	194.96	0.00250065	1.33595e-05	6573935	0	19965	195.073	0.00249981	1.32855e-05	2200275	0	10965	194.556	2191308	8967	0.499997	5.9236e-07
	methylkit	19154385	0	56187	204.07	0.00250264	1.27885e-05	6573937	0	19963	204.19	0.00250131	1.27152e-05	2200279	0	10961	203.638	2189867	10412	0.499997	5.97266e-07
	epialleleR	19154385	0	56187	203.684	0.0025006	1.28034e-05	6573937	0	19963	203.803	0.00249992	1.27313e-05	2200279	0	10961	203.252	2189866	10413	0.499997	5.9574e-07
0.001	dragen	19154394	0	56178	203.539	0.00266066	1.37145e-05	6573909	0	19991	203.659	0.00266205	1.35729e-05	2200248	0	10992	203.17	2116830	83418	0.499835	1.72804e-06
	bismark	19154378	0	56194	194.834	0.00264605	1.42287e-05	6573904	0	19996	194.946	0.00264812	1.41006e-05	2200248	0	10992	194.488	2127434	72814	0.49985	1.68911e-06
	methylkit	19154394	156	56178	203.924	0.00266229	1.36938e-05	6573909	116	19991	204.046	0.00266409	1.35553e-05	2200248	107	10992	203.554	2116536	83712	0.499835	1.74899e-06
	epialleleR	19154393	0	56179	203.569	0.00262435	1.35376e-05	6573909	0	19991	203.689	0.00262597	1.33873e-05	2200248	0	10992	203.2	2132685	67563	0.499872	1.53886e-06
0.003	dragen	19154462	0	56110	203.242	0.00297695	1.52598e-05	6573961	0	19939	203.337	0.00297967	1.52707e-05	2200275	0	10965	202.803	1978460	221815	0.499504	3.21514e-06
	bismark	19154457	0	56115	194.578	0.00292847	1.56811e-05	6573957	0	19943	194.667	0.00293133	1.56893e-05	2200273	0	10967	194.161	2007647	192626	0.499554	3.03499e-06
	methylkit	19154462	1849	56110	203.626	0.00297812	1.52373e-05	6573961	1639	19939	203.721	0.00298154	1.5245e-05	2200275	1547	10965	203.185	1978911	221364	0.499506	3.2105e-06
	epialleleR	19154459	0	56113	203.34	0.00285746	1.46642e-05	6573960	0	19940	203.434	0.00286006	1.4671e-05	2200275	0	10965	202.899	2028765	171510	0.499628	2.58693e-06
0.006	dragen	19154927	0	55645	202.787	0.00349754	1.78522e-05	6573979	0	19921	202.901	0.00350633	1.78132e-05	2200281	0	10959	202.358	1763714	436567	0.498942	1.285e-05
	bismark	19154901	0	55671	194.192	0.00339269	1.80936e-05	6573971	0	19929	194.301	0.00340229	1.80595e-05	2200279	0	10961	193.792	1819202	381077	0.499051	1.25045e-05
	methylkit	19154927	9913	55645	203.17	0.00349702	1.78157e-05	6573979	8730	19921	203.281	0.00350124	1.77558e-05	2200281	8115	10959	202.736	1767002	433279	0.498952	1.27938e-05
	epialleleR	19154923	0	55649	202.994	0.00323729	1.65546e-05	6573976	0	19924	203.106	0.00324081	1.64993e-05	2200279	0	10961	202.558	1866484	333795	0.499222	1.14411e-05
